# CD8 T cells mediate immunosurveillance for neoantigen+ epithelial stem cells in the colon

**DOI:** 10.1101/2025.10.19.683142

**Authors:** Jessica Buck, Nivedita R. Iyer, Eric Fagerberg, Goran Micevic, Jiaming He, Kerri St. Denis, Vyom Shah, Holly Nicole Blackburn, Srividhya Venkatesan, John Attanasio, Brian G Hunt, Alex Dalrymple, Liza Konnikova, Semir Beyaz, Martina Damo, Carmen J. Booth, Kelli A. Connolly, Nikhil S. Joshi

## Abstract

Epithelial cells in the colon accumulate substantial numbers of somatic mutations, some of which can be recognised as neoantigens. The ability of CD8 T cells to survey for neoantigen+ cells in the healthy colon would provide an early detection mechanism to prevent cancer, but it is unclear whether neoantigen-specific CD8 T cells can mediate this process of immunosurveillance without becoming tolerant. To address this question, we used a genetically engineered mouse model to express a neoantigen in the epithelial cells of the adult proximal colon. Induction of neoantigen expression led to rapid elimination of neoantigen+ epithelial cells from the colon in a CD8 T cell-dependent manner. Neoantigen-specific CD8 T cells acquired cytolytic function within the colon tissue under steady-state conditions, which was required for elimination of the neoantigen+ epithelial cells. Despite the elimination of ∼25% of their epithelial cells over a two-day period, the colons looked histologically normal. Immunofluorescence and single-cell transcriptomic analyses revealed that neoantigen-specific CD8+ T cells specifically target neoantigen+ stem cells at the crypt base, which was associated with Ki67 in the crypt wall and abundance of neoantigen-negative stem cells. Infiltrating neoantigen-specific CD8 T cells made IFNg and expressed PD-1, raising the question of why PD-1-dependent suppression did not prevent the acquisition of effector functions by these neoantigen-specific CD8 T cells. Despite an increased signature of interferon-stimulated genes in colonic epithelial cells, PD-L1 expression was surprisingly absent. Moreover, we found that colonic epithelial stem cells also did not express PD-L1 under conditions of chronic inflammation, such as ulcerative colitis, immune checkpoint-induced colitis, and ageing, or when directly stimulated with IFN-γ *in vitro*. Analyses of the PD-L1 gene promoter across humans and mice showed hypermethylation at sites associated with PD-L1 repression in cancer. Thus, our data support a model in which the acquisition of neoantigens by colonic epithelial cells triggers CD8 T cell-mediated immunosurveillance. This results in the elimination of PD-L1-negative neoantigen+ stem cells by effector CD8 T cells and simultaneous repair of the colon by neoantigen-negative epithelial cells to prevent immunopathology.
