## Supplemental table 1. scRNAseq cluster definitions for "CD8 T cells mediate immunosurveillance for neoantigen+ epithelial stem cells in the colon"

### Sheet: EEC
Neurog3
Neurod1
Pax4
Chga
Chgb
Pyy

### Sheet: Stem
Lgr5
Ascl12
Slc12a2
Sox4
Axin2
CD44
Sox9

### Sheet: TUFT
Dclk1
Trpm5
Avil
Poutf3

### Sheet: TA
Mki67
Lgr5
Pcna
Pclaf
Znf277
CDK1

### Sheet: GOBLET
Muc2
Atoh1
Reg4

### Sheet: Enterocyte-Late enterocyte
Aqp8
Krt20
Apoa1
Apob
Fabp6
Ceacam1
Ceacam7
Ca1
