## Supplemental table 3. Antibodies for "CD8 T cells mediate immunosurveillance for neoantigen+ epithelial stem cells in the colon"

### Sheet: Sheet1
	MOUSE			HUMAN
	Antibodies	Clones		Antibodies	Clones
	TNFα	MP6-XT22		Insulin	182410 (R&D Systems, MAB1417)
	Perforin	S16009B		PDL1	29E.2A3
	LIVE/DEAD Fixable	NEAR IR, AQUA (Invitrogen)		HLA-A/B/C	W6/32
	IFNγ	XMG1.2		HLA-DR	L243
	PD-1	29F.1A12
	CD8α	53-6.7
	CD8β	YTS156.7.7
	Granzyme B	GB11
	Granzyme A	3G8.5
	CD44	IM7
	EpCAM	G8.8
	CD69	H1.2F3
	CD103	2E7
	CD11c	N418
	CD11b	M1/70
	MHCII	M5/114.15.2
	XCR1	ZET
	F4/80	BM8
	H-2 Db GP33	KAVYNFATM, NIH Tetramer core
	CD62L	MEL-14
	CD4	RM4-4, RM 4-5, GK1.5
	Thy1.2	30-H12
	Thy.1	OX7,
	CD45	30-F11
	CD45.2	Clone 104
	CD45.1	A20
